# Endochondral bone in an Early Devonian ‘placoderm’ from Mongolia

**DOI:** 10.1101/2020.06.09.132027

**Authors:** Martin D. Brazeau, Sam Giles, Richard P. Dearden, Anna Jerve, Y.A. Ariunchimeg, E. Zorig, Robert Sansom, Thomas Guillerme, Marco Castiello

## Abstract

Endochondral bone is the main internal skeletal tissue of nearly all osteichthyans—the group comprising more than 60,000 living species of bony fishes and tetrapods. Chondrichthyans (sharks and their kin) are the living sister group of osteichthyans and have cartilaginous endoskeletons, long considered the ancestral condition for all jawed vertebrates (gnathostomes). The absence of bone in modern jawless fishes and the absence of endochondral ossification in early fossil gnathostomes appears to lend support to this conclusion. Here we report the discovery of extensive endochondral bone in *Minjinia turgenensis*, a new genus and species of ‘placoderm’-like fish from the Early Devonian (Pragian) of western Mongolia described using x-ray computed microtomography (XR-µCT). The fossil consists of a partial skull roof and braincase with anatomical details providing strong evidence of placement in the gnathostome stem group. However, its endochondral space is filled with an extensive network of fine trabeculae resembling the endochondral bone of osteichthyans. Phylogenetic analyses place this new taxon as a proximate sister group of the gnathostome crown. These results provide direct support for theories of generalised bone loss in chondrichthyans. Furthermore, they revive theories of a phylogenetically deeper origin of endochondral bone and its absence in chondrichthyans as a secondary condition.

---

The vertebrate skeleton comprises two main systems: the exoskeleton (external achondral dermal bones) and endoskeleton (internal chondral bones and cartilages, as well as some intramembranous bones)^1^. An ossified exoskeleton evolved at least 450 million years ago in jawless stem gnathostomes^2,3^, but the endoskeleton in these taxa is not endochondrally ossified. Endochondral bone, in which the cartilaginous endoskeletal precursor is invaded by and eventually replaced by bone, is widely considered an osteichthyan apomorphy^3-7^ and such a reliable identifying character gives the group its name. Extant chondrichthyans lack dermal bone and possess a mainly cartilaginous endoskeleton enveloped by a structurally diverse range of tessellate calcified cartilage^8^. Outgroups of the gnathostome crown also lack endochondral ossification. Galeaspids surround their cartilaginous skeleton in globular calcified cartilage{NianZhong:2005tj}, while osteostracan and ‘placoderm’ endoskeletons were sheathed in perichondral bone^3^. Consequently, the last common ancestor of jawed vertebrates was long thought to have been perichondrally ossified, but lacking endochondral ossification^3^.

In this paper, we describe a new genus and species of ‘placoderm’ from the Early Devonian of western Mongolia. Although Mongolia is known for some of the geologically oldest putative gnathostome fossils (isolated chondrichthyan-like scales ^9-12^), it remains a poorly sampled region of the world with respect to early vertebrates. ‘Placoderms’ were until now known from only a single fragmentary occurrence^13^ in the early Middle Devonian (Eifelian). Our new data highlight the importance of Mongolia as a key region for studies of early gnathostome evolution. We describe a braincase and partial skull roof representing the first substantial body fossil of an early gnathostome from Mongolia and displaying an unexpected occurrence of endochondral bone analysed using XR-µCT. We conducted phylogenetic analyses to reconstruct the evolutionary relationships of this new taxon. To explore the evolutionary history of endochondral bone in light of this new discovery, we used parsimony and maximum likelihood ancestral states reconstruction. Finally, we discuss these results in the context of earlier statements about endochondral bone in non-osteichthyans, new developments in understanding the complexity and diversity of chondrichthyan endoskeletal tissues, and current uncertainties about early gnathostome phylogenetic relationships.
