## Supplementary Data 1 for "Endochondral bone in an Early Devonian ‘placoderm’ from Mongolia": charsets_mb.txt

charset homoplasy_0 = 1 2 7 14 19 28 32 40 41 51 55 56 58 59 60 63 64 65 68 69 74 76 80 83 88 93 96 102 103 105 111 113 115 121 136 138 147 149 150 154 159 160 162 176 178 180 182 186 187 188 189 200 204 205 206 208 209 210 232 235 236 240 241 242 244 247 248 249 251 254 257 259 261 263 265 267 273 276 277
charset homoplasy_0.7 = 3 23 220 226
charset homoplasy_0.4 = 4 9 22 45 46 50 54 57 87 92 99 100 114 125 126 128 129 131 132 133 137 140 144 152 156 158 165 170 185 194 195 203 207 224 243 246 258 278 279 282
charset homoplasy_0.57143 = 5 10 20 34 61 62 67 79 97 112 123 124 134 155 166 173 198 213 214 221 228 230 266 275
charset homoplasy_0.25 = 6 12 25 30 33 36 39 44 47 49 66 71 72 73 75 82 84 85 86 89 90 94 95 104 106 107 108 109 110 118 120 122 127 135 139 141 145 148 151 153 157 161 163 167 174 175 184 191 192 193 196 199 212 216 217 222 223 225 229 231 234 238 239 245 250 252 253 255 264 268 269 271 274 281 283
charset homoplasy_0.625 = 8 18 27 38 48 52 81 142 146 168 177 179 197 218 219 237
charset homoplasy_0.5 = 11 13 15 16 17 26 35 43 53 70 91 98 101 116 119 130 169 171 172 181 183 190 202 227 233 260 262 270 272 280 284
charset homoplasy_0.66667 = 21 77 78 117 143 211 215
charset homoplasy_0.8 = 24
charset homoplasy_0.78571 = 29
charset homoplasy_0.76923 = 31 42
charset homoplasy_0.65 = 164
charset homoplasy_uninformative1 = 37
charset homoplasy_uninformative2 = 201
charset homoplasy_uninformative3 = 256
